# A drug repurposing screen reveals dopamine signaling as a critical pathway underlying potential therapeutics for the rare disease DPAGT1-CDG

**DOI:** 10.1101/2024.06.12.597770

**Authors:** Hans M. Dalton, Naomi J. Young, Alexys R. Berman, Heather D. Evans, Sydney J. Peterson, Kaylee A. Patterson, Clement Y. Chow

## Abstract

DPAGT1-CDG is a Congenital Disorder of Glycosylation (CDG) that lacks effective therapies. It is caused by mutations in the gene *DPAGT1* which encodes the first enzyme in N-linked glycosylation. We performed a drug repurposing screen on a model of DPAGT1-CDG in *Drosophila* (“*DPAGT1* model”) using 1,520 small molecules that are 98% FDA/EMA-approved. We identified 42 candidate drugs that improved the DPAGT1-CDG model. Notably from this screen, we found that pharmacological and genetic inhibition of the dopamine D2 receptor rescued the *DPAGT1* model. Loss of both dopamine synthesis and recycling rescued the model, suggesting that dopaminergic flux and subsequent binding to D2 receptors is detrimental under *DPAGT1* deficiency. This links dopamine signaling to N-glycosylation and represents a new potential therapeutic target for treating DPAGT1-CDG. We also genetically validate other top drug categories including acetylcholine-related drugs, COX inhibitors, and an inhibitor of NKCC1. These drugs and subsequent analyses reveal novel biology in DPAGT1 mechanisms, and they may represent new therapeutic options for DPAGT1-CDG.
