## Supplementary material for "A drug repurposing screen reveals dopamine signaling as a critical pathway underlying potential therapeutics for the rare disease DPAGT1-CDG": S1 Table

### Sheet: Sheet1
Plate Number	Drug Name	Z-score	Notes
01A02	Azaguanine-8	-0.15
01A03	Allantoin	0.47
01A04	Acetazolamide	0.78
01A05	Metformin hydrochloride	0.28
01A06	Atracurium besylate	0.45
01A07	Isoflupredone acetate	-0.01
01A08	Amiloride hydrochloride dihydrate	0.79
01A09	Amprolium hydrochloride	0.93
01A10	Hydrochlorothiazide	1.38
01A11	Sulfaguanidine	1.44
01B02	Meticrane	0.82
01B03	Benzonatate	0.71
01B04	Hydroflumethiazide	1.25
01B05	Sulfacetamide sodic hydrate	1.25
01B06	Heptaminol hydrochloride	1.54
01B07	Sulfathiazole	0.12
01B08	Levodopa	1.21
01B09	Idoxuridine	1.41	Females measured
01B10	Captopril	-0.49
01B11	Minoxidil	1.22
01C02	Sulfaphenazole	0.34
01C03	(D)-Panthenol	0.6	Females measured
01C04	Sulfadiazine	0.08
01C05	Norethynodrel	-0.26
01C06	Thiamphenicol	1.15
01C07	Cimetidine	0.96
01C08	Doxylamine succinate	1.14
01C09	Ethambutol dihydrochloride	0.9
01C10	Antipyrine	1.62
01C11	Antipyrine, 4-hydroxy	1.51
01D02	Chloramphenicol	0.26	Females measured
01D03	Epirizole	0.32
01D04	Diprophylline	-0.04
01D05	Triamterene	1.01
01D06	Dapsone	0.94
01D07	Troleandomycin	0.69
01D08	Pyrimethamine	0.48
01D09	Hexamethonium dibromide dihydrate	-0.57	Females measured
01D10	Diflunisal	0.78
01D11	Niclosamide	0.91
01E02	Procaine hydrochloride	0.89
01E03	Moxisylyte hydrochoride	1.21
01E04	Betazole hydrochloride	0
01E05	Isoxicam	0.19
01E06	(S)-Naproxen	0.45
01E07	Naphazoline hydrochloride	1.35
01E08	Ticlopidine hydrochloride	1.42
01E09	Dicyclomine hydrochloride	1.22
01E10	Amyleine hydrochloride	1.15
01E11	Lidocaine hydrochloride	0.62
01F02	Mupirocin	0.14
01F03	Carbamazepine	1.37
01F04	Triflupromazine hydrochloride	-0.35	Females measured
01F05	Mefenamic acid	0.36
01F06	Acetohexamide	-0.12
01F07	Sulpiride	1.8
01F08	Benoxinate hydrochloride	-0.44
01F09	Oxethazaine	0.76
01F10	Pheniramine maleate	1.82
01F11	Tolazoline hydrochloride	-0.05
01G02	Morantel tartrate	-0.2
01G03	(R,S) Homatropine hydrobromide	0.28
01G04	Nifedipine	0.72
01G05	Chlorpromazine hydrochloride	-0.27
01G06	Diphenhydramine hydrochloride	-0.16
01G07	Minaprine dihydrochloride	0.53
01G08	Miconazole	-0.97
01G09	Isoxsuprine hydrochloride	-0.53
01G10	Acebutolol hydrochloride	0.92
01G11	Tolnaftate	NA	Excluded: N=1
01H02	Todralazine hydrochloride	1.32
01H03	Imipramine hydrochloride	-0.19
01H04	Sulindac	1.17
01H05	Amitryptiline hydrochloride	-0.15
01H06	Adiphenine hydrochloride	1.31
01H07	Dibucaine	0.63
01H08	Prednisone	0.76
01H09	Thioridazine hydrochloride	-0.12
01H10	Diphemanil methylsulfate	0.24
01H11	Trimethobenzamide hydrochloride	-0.19
02A02	Metronidazole	0.01
02A03	Fulvestrant	0.53
02A04	Edrophonium chloride	0.97
02A05	Moroxidine hydrochloride	0.25
02A06	Baclofen	0.11
02A07	Acyclovir	0.48
02A08	Diazoxide	-0.19
02A09	Amidopyrine	0.37
02A10	Busulfan	0.13
02A11	Pindolol	-0.21
02B02	Khellin	-0.05
02B03	Zimelidine dihydrochloride monohydrate	-1.32
02B04	Azacyclonol	0.41
02B05	Azathioprine	-0.17
02B06	Lynestrenol	0.22
02B07	Guanabenz acetate	-0.35
02B08	Disulfiram	-0.12
02B09	Acetylsalicylsalicylic acid	0.57
02B10	Mianserine hydrochloride	-0.32
02B11	Nocodazole	-0.74
02C02	R(-) Apomorphine hydrochloride hemihydrate	-0.44
02C03	Amoxapine	-0.89
02C04	Cyproheptadine hydrochloride	-0.09
02C05	Famotidine	0.43
02C06	Danazol	-0.65
02C07	Nicorandil	0.04
02C08	Pioglitazone	0.29
02C09	Nomifensine maleate	0.84
02C10	Aliskiren hemifumarate	0.25
02C11	Oxandrolone	0.88
02D02	Naloxone hydrochloride	-0.68
02D03	Metolazone	-0.49
02D04	Ciprofloxacin hydrochloride monohydrate	0.49
02D05	Ampicillin trihydrate	0.33
02D06	Haloperidol	0.09
02D07	Naltrexone hydrochloride dihydrate	0.11
02D08	Chlorpheniramine maleate	-0.14
02D09	Nalbuphine hydrochloride	0.52
02D10	Picotamide monohydrate	-0.21
02D11	Triamcinolone	0.03
02E02	Bromocryptine mesylate	0.32
02E03	Amfepramone hydrochloride	0.96
02E04	Dehydrocholic acid	0.67
02E05	Tioconazole	0.33
02E06	Perphenazine	0.67
02E07	Mefloquine hydrochloride	1.32
02E08	Isoconazole	1.04
02E09	Spironolactone	-0.03
02E10	Pirenzepine dihydrochloride	-0.86
02E11	Dexamethasone acetate	0.28
02F02	Glipizide	0.58
02F03	Loxapine succinate	-0.27
02F04	Hydroxyzine dihydrochloride	-0.58
02F05	Diltiazem hydrochloride	0.06
02F06	Azilsartan medoxomil	0.1
02F07	Astemizole	0.13
02F08	Clindamycin hydrochloride	0.27
02F09	Terfenadine	1.46
02F10	Cefotaxime sodium salt	-0.72
02F11	Tetracycline hydrochloride	1.08
02G02	Verapamil hydrochloride	0.01
02G03	Dipyridamole	-0.16
02G04	Chlorhexidine	-1.53
02G05	Loperamide hydrochloride	0.1
02G06	Chlortetracycline hydrochloride	1.02
02G07	Tamoxifen citrate	0.47
02G08	Nicergoline	-0.23
02G09	Canrenoic acid potassium salt	-0.09
02G10	Thioproperazine dimesylate	-0.06
02G11	Dihydroergotamine tartrate	-0.04
02H02	Erythromycin	0.2
02H03	Chloroxine	-0.1
02H04	Didanosine	0.4
02H05	Josamycin	0.91
02H06	Paclitaxel	1.6
02H07	Ivermectin	NA	Excluded: No flies observed
02H08	Gallamine triethiodide	0.47
02H09	Neomycin sulfate	-1.14
02H10	Dihydrostreptomycin sulfate	-0.02
02H11	Gentamicine sulfate	0.48
03A02	Isoniazid	0.1
03A03	Pentylenetetrazole	0.83
03A04	Chlorzoxazone	0.55
03A05	Ornidazole	0.71
03A06	Ethosuximide	-0.25
03A07	Mafenide hydrochloride	0.32
03A08	Riluzole hydrochloride	0.5	Females measured
03A09	Nitrofurantoin	0.63
03A10	Hydralazine hydrochloride	0.64
03A11	Phenelzine sulfate	-1.18
03B02	Tranexamic acid	0.21
03B03	Etofylline	0.14
03B04	Tranylcypromine hydrochloride	0.07
03B05	Alverine citrate salt	0.76
03B06	Aceclofenac	1.08
03B07	Iproniazide phosphate	NA	Excluded: No flies observed
03B08	Sulfamethoxazole	-0.67
03B09	Mephenesin	0.02
03B10	Phenformin hydrochloride	0.89
03B11	Flutamide	0.33
03C02	Ampyrone	NA	Excluded: No flies observed
03C03	Levamisole hydrochloride	-0.37
03C04	Pargyline hydrochloride	0.75
03C05	Methocarbamol	-0.64
03C06	Aztreonam	-0.23
03C07	Cloxacillin sodium salt	-0.1
03C08	Lacosamide	-0.17
03C09	Pentolinium bitartrate	1.27
03C10	Aminopurine, 6-benzyl	0.87
03C11	Tolbutamide	1.82
03D02	Midodrine hydrochloride	0.71
03D03	Thalidomide	0.34
03D04	Oxolinic acid	0.16
03D05	Nimesulide	0.64
03D06	Asenapine maleate	-0.56
03D07	Pentoxifylline	0.24
03D08	Metaraminol bitartrate	-0.34
03D09	Salbutamol	-0.42
03D10	Prilocaine hydrochloride	-0.36
03D11	(S,+) Camptothecine	0.09
03E02	Ranitidine hydrochloride	-0.92
03E03	Tiratricol	-0.72
03E04	Flufenamic acid	-2.33
03E05	Flumequine	1.9
03E06	Tolfenamic acid	-0.15
03E07	Meclofenamic acid sodium salt monohydrate	-0.37
03E08	Tibolone	0.57
03E09	Trimethoprim	0.4
03E10	Metoclopramide monohydrochloride	-0.15
03E11	Fenbendazole	0.23
03F02	Piroxicam	-1.2
03F03	Pyrantel tartrate	-0.37
03F04	Fenspiride hydrochloride	-0.12
03F05	Gemfibrozil	0.18
03F06	Mefexamide hydrochloride	0.06
03F07	Tiapride hydrochloride	-0.17
03F08	Mebendazole	-0.07
03F09	Fenbufen	0.42
03F10	Ketoprofen	0.37	Females measured
03F11	Indapamide	NA	Excluded: Technical reasons
03G02	Norfloxacin	-1.79
03G03	Antimycin A	0.05
03G04	Xylometazoline hydrochloride	-0.56
03G05	Oxymetazoline hydrochloride	0.29
03G06	Nifenazone	0.41
03G07	Griseofulvin	-0.06
03G08	Clemizole hydrochloride	0.32
03G09	Tropicamide	-0.03
03G10	Nefopam hydrochloride	-0.27
03G11	Phentolamine hydrochloride	-0.06
03H02	Etodolac	-0.41
03H03	Scopolamin-N-oxide hydrobromide	-1.37
03H04	(L) Hyoscyamine	-0.47
03H05	Chlorphensin carbamate	-0.33
03H06	Carmofur	0.77
03H07	Dilazep dihydrochloride	-0.25
03H08	Ofloxacin	NA	Excluded: Technical reasons
03H09	Lomefloxacin hydrochloride	-0.22
03H10	Orphenadrine hydrochloride	-0.38
03H11	Proglumide	1.1
04A02	Mexiletine hydrochloride	1.2
04A03	Flavoxate hydrochloride	-0.21
04A04	Bufexamac	0.55
04A05	Glutethimide, para-amino	0.73
04A06	Dropropizine	-0.13
04A07	Pinacidil monohydrate	-0.09
04A08	Albendazole	1.02
04A09	Clonidine hydrochloride	-0.2
04A10	Bupropion hydrochloride	1.08
04A11	Alprenolol hydrochloride	-0.24
04B02	Chlorothiazide	NA	Excluded: Technical reasons
04B03	Diphenidol hydrochloride	-0.43
04B04	Norethindrone	0.53
04B05	Nortriptyline hydrochloride	1.55
04B06	Niflumic acid	0.04
04B07	Isotretinoin	-0.21
04B08	Retinoic acid	0.12
04B09	Antazoline hydrochloride	0.19
04B10	Ethacrynic acid	0.1
04B11	Praziquantel	-0.79
04C02	Ethisterone	0.39
04C03	Triprolidine hydrochloride	0.48
04C04	Doxepin hydrochloride	-0.41
04C05	Dyclonine hydrochloride	-0.22
04C06	Dimenhydrinate	NA	Excluded: No flies observed
04C07	Disopyramide	-0.45
04C08	Clotrimazole	NA	Excluded: Technical reasons
04C09	Vinpocetine	0.5
04C10	Clomipramine hydrochloride	0.5
04C11	Fendiline hydrochloride	-0.24
04D02	Vincamine	-1.01
04D03	Indomethacin	-0.49
04D04	Cortisone	0.42
04D05	Prednisolone	-0.08
04D06	Fenofibrate	-0.16
04D07	Bumetanide	2.04
04D08	Labetalol hydrochloride	-1.89
04D09	Cinnarizine	-0.16
04D10	Methylprednisolone, 6-alpha	-0.6
04D11	Quinidine hydrochloride monohydrate	-1.29
04E02	Fludrocortisone acetate	-0.84
04E03	Fenoterol hydrobromide	0.07
04E04	Homochlorcyclizine dihydrochloride	0.13
04E05	Diethylcarbamazine citrate	-0.26
04E06	Chenodiol	0.28
04E07	Perhexiline maleate	0
04E08	Oxybutynin chloride	0.04
04E09	Spiperone	0.71
04E10	Pyrilamine maleate	-0.28
04E11	Sulfinpyrazone	-0.55
04F02	Dantrolene sodium salt	0.81
04F03	Trazodone hydrochloride	NA	Excluded: No flies observed
04F04	Glafenine hydrochloride	-1.09
04F05	Pimethixene maleate	0.67
04F06	Pergolide mesylate	0.14
04F07	Acemetacin	NA	Excluded: Technical reasons
04F08	Benzydamine hydrochloride	-0.13
04F09	Fipexide hydrochloride	NA	Excluded: Technical reasons
04F10	Mifepristone	NA	Excluded: Technical reasons
04F11	Diperodon hydrochloride	-0.76
04G02	Lisinopril	NA	Excluded: Technical reasons
04G03	Lincomycin hydrochloride	-0.45
04G04	Telenzepine dihydrochloride	-1.31
04G05	Econazole nitrate	-0.2
04G06	Bupivacaine hydrochloride	0.29
04G07	Clemastine fumarate	0.29
04G08	Oxytetracycline dihydrate	-0.11
04G09	Pimozide	NA	Excluded: Technical reasons
04G10	Amodiaquine dihydrochloride dihydrate	0.48
04G11	Mebeverine hydrochloride	NA	Excluded: Technical reasons
04H02	Ifenprodil tartrate	0.28
04H03	Flunarizine dihydrochloride	0.39
04H04	Trifluoperazine dihydrochloride	NA	Excluded: No flies observed
04H05	Enalapril maleate	-0.12
04H06	Minocycline hydrochloride	NA	Excluded: Technical reasons
04H07	Glibenclamide	-0.28
04H08	Guanethidine sulfate	-0.82
04H09	Quinacrine dihydrochloride hydrate	NA	Excluded: Technical reasons
04H10	Clofilium tosylate	-0.4
04H11	Fluphenazine dihydrochloride	-1.15
05A02	Streptomycin sulfate	0.39
05A03	Alfuzosin hydrochloride	0.07
05A04	Chlorpropamide	-0.5
05A05	Phenylpropanolamine hydrochloride	-1.13
05A06	Ascorbic acid	-0.27
05A07	(L) Methyldopa	0.02
05A08	Cefoperazone dihydrate	-2.27
05A09	Zoxazolamine	0.61
05A10	Tacrine hydrochloride	-0.1
05A11	Bisoprolol hemifumarate	0.52
05B02	Lopinavir	-0.19
05B03	Practolol	0.31
05B04	Zidovudine	0.03
05B05	Sulfisoxazole	0.08
05B06	Zaprinast	0.28
05B07	Chlormezanone	-0.53
05B08	Procainamide hydrochloride	-0.03
05B09	N6-methyladenosine	-0.17
05B10	Guanfacine hydrochloride	1.3
05B11	Domperidone	0.24
05C02	Furosemide	-0.13
05C03	Methapyrilene hydrochloride	0.27
05C04	Desipramine hydrochloride	-1.1
05C05	Clorgyline hydrochloride	0.86
05C06	Clenbuterol hydrochloride	2.09
05C07	Maprotiline hydrochloride	0.03
05C08	Thioguanosine	-0.3
05C09	Chlorprothixene hydrochloride	-0.59
05C10	Ritodrine hydrochloride	0.7
05C11	Clozapine	-1.11
05D02	Chlorthalidone	0.14
05D03	Dobutamine hydrochloride	0.47
05D04	Moclobemide	-2.09
05D05	Clopamide	-0.37
05D06	Hycanthone	0.59
05D07	Adenosine 5'-monophosphate monohydrate	0.5
05D08	Amoxicillin	0.9	Females measured
05D09	Pemirolast potassium	0.15
05D10	Dextromethorphan hydrobromide monohydrate	0.8	Females measured
05D11	Droperidol	0.75
05E02	Bambuterol hydrochloride	0.63
05E03	Betamethasone	-0.3
05E04	Colchicine	-0.36
05E05	Metergoline	0.17
05E06	Brinzolamide	-0.89
05E07	Ambroxol hydrochloride	-0.61
05E08	Benfluorex	1.11
05E09	Bepridil hydrochloride	-0.08
05E10	Meloxicam	1.25	Females measured
05E11	Benzbromarone	0.33
05F02	Ketotifen fumarate	-0.69
05F03	Debrisoquin sulfate	-0.56
05F04	Amethopterin	NA	Excluded: No flies observed
05F05	Methylergometrine maleate	0.75
05F06	Cefditoren Pivoxil	1.2
05F07	Clofazimine	0.96
05F08	Nafronyl oxalate	0.27
05F09	Bezafibrate	0.11
05F10	Nefazodone hydrochloride	1.27
05F11	Clebopride maleate	0.1
05G02	Lidoflazine	-0.8
05G03	Betaxolol hydrochloride	-0.13
05G04	Nicardipine hydrochloride	0.69
05G05	Probucol	0.56	Females measured
05G06	Mitoxantrone dihydrochloride	0.34
05G07	GBR 12909 dihydrochloride	0.51
05G08	Carbetapentane citrate	0.51
05G09	Dequalinium dichloride	0.24
05G10	Ketoconazole	0.23
05G11	Fusidic acid sodium salt	-0.28
05H02	Terbutaline hemisulfate	-0.73
05H03	Ketanserin tartrate hydrate	0.99
05H04	Hemicholinium bromide	0.46
05H05	Kanamycin A sulfate	-0.56
05H06	Amikacin hydrate	0.41
05H07	Etoposide	0.12
05H08	(Z,E) Clomiphene citrate	0.45
05H09	Oxantel pamoate	-0.24
05H10	Prochlorperazine dimaleate	1.86
05H11	Hesperidin	0.41
06A02	Testosterone propionate	-0.19
06A03	Haloprogin	0.06	Females measured
06A04	(L) Thyroxine	-0.05
06A05	Idebenone	0.93
06A06	Pepstatin A	1.11
06A07	Delavirdine	0.32
06A08	Adamantamine fumarate	1.31
06A09	Butoconazole nitrate	-0.93
06A10	Amiodarone hydrochloride	-1.15
06A11	Amphotericin B	-0.71
06B02	Dienogest	0.33
06B03	Amifostine	0.55
06B04	Carbarsone	-0.13
06B05	Amlodipine	-0.16
06B06	Modafinil	-1.1
06B07	Bacampicillin hydrochloride	0.32
06B08	Lamivudine	1.02
06B09	Biotin	-0.62
06B10	Bisacodyl	-0.84
06B11	Erlotinib	0.01
06C02	Suloctidil	0.46
06C03	Zotepine	0.43
06C04	Carisoprodol	0.98
06C05	Cephalosporanic acid, 7-amino	-1.21
06C06	Linagliptin	0.74
06C07	Buflomedil hydrochloride	-0.47	Females measured
06C08	Dibenzepine hydrochloride	-1.06
06C09	Roxatidine acetate hydrochloride	-0.51	Females measured
06C10	Valacyclovir hydrochloride	1.72
06C11	Cisapride	0.13
06D02	Pefloxacin	-0.24
06D03	Corticosterone	-0.07
06D04	Cyanocobalamin	0.34	Females measured
06D05	Cefadroxil	-0.88
06D06	Cyclosporin A	0.43
06D07	Digitoxigenin	-0.87
06D08	Digoxin	0.73
06D09	Doxorubicin hydrochloride	-0.33
06D10	Carbimazole	-0.21
06D11	Epiandrosterone	-0.2
06E02	Estradiol-17 beta	-0.84
06E03	Clobutinol hydrochloride	0.03	Females measured
06E04	Nebivolol hydrochloride	-0.27
06E05	Oxcarbazepine	-0.7
06E06	Cyclobenzaprine hydrochloride	-0.64
06E07	Carteolol hydrochloride	-0.45
06E08	Hydrocortisone	-0.04	Females measured
06E09	Pitavastatin calcium	-0.05
06E10	Pilocarpine nitrate	-0.5
06E11	Dicloxacillin sodium salt hydrate	0.06
06F02	Alizapride hydrochloride	1.06
06F03	Stanozolol	-0.03
06F04	Calcipotriene	-0.33
06F05	Linezolid	0.99
06F06	Mebhydroline 1,5-naphtalenedisulfonate	-0.16
06F07	Meclocycline sulfosalicylate	-0.34
06F08	Meclozine dihydrochloride	-0.06
06F09	Melatonin	2.38
06F10	Butalbital	0.17
06F11	Dinoprost trometamol	0.56
06G02	Tropisetron hydrochloride	-1.03
06G03	Cefixime	0.14
06G04	Metrizamide	-0.36
06G05	Quetiapine hemifumarate	-0.1
06G06	Tosufloxacin hydrochloride	-0.2
06G07	Efavirenz	-0.64
06G08	Rifapentine	0.75
06G09	Neostigmine bromide	1.51
06G10	Niridazole	-1.36
06G11	Ceforanide	0.1
06H02	Vatalanib	0.29
06H03	Itopride	0.01
06H04	Cefotetan	-1.33	Females measured
06H05	Fentiazac	1.32
06H06	Brompheniramine maleate	-0.19
06H07	Primaquine diphosphate	-0.67
06H08	Progesterone	-0.05
06H09	Felodipine	-0.08
06H10	Raclopride	0.87
06H11	Closantel	1.08
07A02	Serotonin hydrochloride	0.57
07A03	Cefotiam hydrochloride	-0.15
07A04	Rofecoxib	NA	Excluded: N=1
07A05	Benperidol	0.42
07A06	Cefaclor hydrate	0.28
07A07	Colistin sulfate	-0.48
07A08	Daunorubicin hydrochloride	0.34
07A09	Dosulepin hydrochloride	1.23
07A10	Ceftazidime pentahydrate	0.66
07A11	Iobenguane sulfate	-0.15
07B02	Metixene hydrochloride	-0.06
07B03	Nitrofural	-0.01
07B04	Omeprazole	0.11
07B05	Propylthiouracil	2.04
07B06	Terconazole	-0.09
07B07	Tiaprofenic acid	1.28
07B08	Vancomycin hydrochloride	0.92
07B09	Artemisinin	0.65
07B10	Propafenone hydrochloride	0.82
07B11	Ethamivan	1.97
07C02	Vigabatrin hydrochloride	0.45
07C03	Biperiden hydrochloride	-0.18
07C04	Cetirizine dihydrochloride	0.34
07C05	Etifenin	-0.08
07C06	Metaproterenol sulfate	1.24
07C07	Sisomicin sulfate	0.64
07C08	Sibutramine hydrochloride	-0.01
07C09	Acenocoumarol	0.41
07C10	Bromperidol	-0.35
07C11	Cyclizine hydrochloride	0.2	Females measured
07D02	Fluoxetine hydrochloride	0.5
07D03	Iohexol	1.13
07D04	Norcyclobenzaprine	0.64
07D05	Pyrazinamide	-1.22
07D06	Trimethadione	0.02
07D07	Lovastatin	-0.21
07D08	Nystatine	-0.65
07D09	Budesonide	-0.06
07D10	Imipenem	0.45
07D11	Sulfasalazine	1.05
07E02	Lofexidine	-0.27
07E03	Thiostrepton	0.46
07E04	Miglitol	1.45
07E05	Tiabendazole	0.54
07E06	Rifampicin	-0.43
07E07	Ethionamide	-0.28
07E08	Tenoxicam	1.1
07E09	Triflusal	1.74
07E10	Mesoridazine besylate	0.61
07E11	Trolox	0.82
07F02	Pirenperone	0.01	Females measured
07F03	Grepafloxacin	-0.18
07F04	Phenacetin	0.32
07F05	Atovaquone	1.12
07F06	Methoxamine hydrochloride	-0.19
07F07	(S,-) Atenolol	-0.15
07F08	Piracetam	0.77
07F09	Phenindione	0.87
07F10	Thiocolchicoside	0.01
07F11	Clorsulon	-0.02
07G02	Ciclopirox ethanolamine	1.09
07G03	Probenecid	1.2
07G04	Betahistine mesylate	0.28
07G05	Tobramycin	0.93
07G06	Tetramisole hydrochloride	-0.15
07G07	Pregnenolone	0.56
07G08	Molsidomine	0.57
07G09	Chloroquine diphosphate	0.94
07G10	Trimetazidine dihydrochloride	0.38
07G11	Ropivacaine hydrochloride	0.67
07H02	Hexetidine	-0.63
07H03	Selegiline hydrochloride	-0.39
07H04	Pentamidine isethionate	-0.48
07H05	Tolazamide	0.78
07H06	Nifuroxazide	0.73
07H07	Mirtazapine	0.67
07H08	Dirithromycin	-0.95
07H09	Gliclazide	0.48
07H10	Tazarotene	0.79
07H11	Prenylamine lactate	0.97
08A02	Ziprasidone hydrochloride monohydrate	0.61
08A03	Pomalidomide	-0.55
08A04	Pyridostigmine iodide	-1.04
08A05	Pentobarbital	0.7
08A06	Atropine sulfate monohydrate	-0.31
08A07	Eserine hemisulfate salt	0.16
08A08	Itraconazole	-0.56
08A09	Acarbose	-0.24
08A10	Entacapone	-0.51
08A11	Nicotinamide	-1.51
08B02	Tetracaine hydrochloride	0.13
08B03	Mometasone furoate	0.19
08B04	Troglitazone	-1.03
08B05	Dacarbazine	-0.03
08B06	Tenatoprazole	-1.68
08B07	Acetopromazine maleate salt	-0.68
08B08	Escitalopram oxalate	-1.48
08B09	Ropinirole hydrochloride	-1.19
08B10	Lacidipine	0.08
08B11	Argatroban	-0.68
08C02	Reboxetine mesylate	-0.13
08C03	Camylofine chlorhydrate	0.56
08C04	Papaverine hydrochloride	-0.41
08C05	Yohimbine hydrochloride	0.06
08C06	Voriconazole	-0.11
08C07	Teriflunomide	0.12
08C08	Cilostazol	-0.39
08C09	Galanthamine hydrobromide	-0.12
08C10	Azelastine hydrochloride	-1.08
08C11	Etretinate	-0.1
08D02	Emedastine difumarate	-1.12	Females measured
08D03	Etofenamate	0.19
08D04	Zaleplon	-0.88
08D05	Diclofenac sodium	0.22
08D06	Exemestane	0.07
08D07	Fomepizole	-0.66
08D08	Temozolomide	-0.67
08D09	Xylazine	1.11	Females measured
08D10	Celiprolol hydrochloride	0.1	Females measured
08D11	Zopiclone	-1.18	Females measured
08E02	Tranilast	-0.94	Females measured
08E03	Tizanidine hydrochloride	-0.1
08E04	Zafirlukast	0.18
08E05	Butenafine hydrochloride	0.64	Females measured
08E06	Carbadox	0.99
08E07	Rimantadine hydrochloride	0.37
08E08	Tirofiban hydrochloride	-0.21
08E09	Oxibendazol	0.17
08E10	Ipsapirone	-0.03
08E11	Hydroxychloroquine sulfate	-0.43
08F02	Dithiazanine iodide	-0.14
08F03	Fenipentol	-1.17
08F04	Diosmin	0.36
08F05	Carbidopa	-1.36
08F06	(-) Emtricitabine	-0.51
08F07	Demecarium bromide	-0.35
08F08	Tolvaptan	0.61
08F09	Acipimox	0
08F10	Diflorasone Diacetate	-0.57
08F11	Acamprosate calcium	-0.75
08G02	Mizolastine	-0.41
08G03	Amisulpride	0.15
08G04	Pyridoxine hydrochloride	-0.13
08G05	Mercaptopurine	0.25
08G06	Cytarabine	0.71
08G07	Racecadotril	-0.52
08G08	Folic acid	-0.38
08G09	Benazepril hydrochloride	-0.2
08G10	Aniracetam	-0.15
08G11	Dimethisoquin hydrochloride	0.21
08H02	Alendronate sodium	-1.2
08H03	Dipivefrin hydrochloride	0.03
08H04	Thiorphan	-0.32
08H05	Tomoxetine hydrochloride	1.63
08H06	Aceclidine hydrochloride	-0.75
08H07	Penciclovir	-0.01
08H08	Levetiracetam	0.36
08H09	Dexfenfluramine hydrochloride	-0.55
08H10	Etoricoxib	-1.09
08H11	Sertindole	0.33
09A02	Sulmazole	0.1
09A03	Gefitinib	-0.58
09A04	Flunisolide	-0.05
09A05	Citiolone	0.79
09A06	Flurandrenolide	0.82
09A07	Oxiconazole nitrate	0.31
09A08	Rebamipide	0.09
09A09	Nilvadipine	-0.35
09A10	Etanidazole	0.64
09A11	Pinaverium bromide	0.37
09B02	Glimepiride	1.05
09B03	Picrotoxinin	-0.33
09B04	Mepenzolate bromide	-0.86
09B05	Benfotiamine	0.65
09B06	Halcinonide	-0.2
09B07	Lanatoside C	0
09B08	Benzamil hydrochloride	1.44
09B09	Suxibuzone	-0.29
09B10	Kinetin	0.21
09B11	Avermectin B1	NA	Excluded: No flies observed
09C02	Pranlukast	-0.16
09C03	D,L-Penicillamine	0.22
09C04	Zileuton	0.5
09C05	Loratadine	0.15
09C06	Tetraethylenepentamine pentahydrochloride	0.64
09C07	Nisoldipine	0.69
09C08	Acefylline	0.44
09C09	Acitretin	1.05
09C10	Zonisamide	1.22
09C11	Irsogladine maleate	0.86
09D02	Dydrogesterone	-0.34
09D03	Sumatriptan succinate	-0.24
09D04	Opipramol dihydrochloride	-1.05
09D05	Nalidixic acid sodium salt	-0.08
09D06	Oxacillin sodium	1.54
09D07	Beta-Escin	-0.28
09D08	Thiamine hydrochloride	-0.28
09D09	Tazobactam	-0.27
09D10	Ibandronate sodium	-1.17
09D11	Warfarin	-0.13
09E02	Pranoprofen	0.77
09E03	Secnidazole	0.46
09E04	Tadalafil	-0.12
09E05	Mirabegron	-1.6
09E06	Ibutilide fumarate	0.64
09E07	Tigecycline	0.43
09E08	Tramadol hydrochloride	-0.46
09E09	Estropipate piperazine salt	0.57
09E10	N-Butylscopolammonium bromide	0.16
09E11	Irinotecan hydrochloride trihydrate	-0.07
09F02	Tylosin	-0.06
09F03	Citalopram hydrobromide	0.55
09F04	Promazine hydrochloride	0.06
09F05	Sulfamerazine	0.66
09F06	Venlafaxine	0.18
09F07	Ethotoin	0.14
09F08	Dasabuvir	-0.03
09F09	Tetrahydrozoline hydrochloride	-0.54
09F10	Hexestrol	-0.36
09F11	Cefmetazole sodium salt	0.16
09G02	Trihexyphenidyl-D,L hydrochloride	-0.36
09G03	Succinylsulfathiazole	0.53
09G04	Famprofazone	-0.19
09G05	Bromopride	-0.7
09G06	Methyl benzethonium chloride	0.35
09G07	Chlorcyclizine hydrochloride	-0.48
09G08	Diphenylpyraline hydrochloride	-0.27
09G09	Benzethonium chloride	-0.21
09G10	Trioxsalen	-0.15
09G11	Doxofylline	-0.79
09H02	Sulfabenzamide	-0.71
09H03	Benzocaine	0.16
09H04	Dipyrone sodium salt	0.49
09H05	Isosorbide dinitrate	0.3
09H06	Sulfachloropyridazine	0.61
09H07	Pramoxine hydrochloride	0.02
09H08	Finasteride	1.27
09H09	Fluorometholone	-0.57
09H10	Cephalothin sodium salt	0.19
09H11	Cefuroxime sodium salt	0.28
10A02	Althiazide	-0.45
10A03	Isopyrin hydrochloride	-0.27
10A04	Phenethicillin potassium salt	0.83
10A05	Sulfamethoxypyridazine	0.13
10A06	Deferoxamine mesylate	0.52
10A07	Mephentermine hemisulfate	-0.41
10A08	Liranaftate	0.84
10A09	Sulfadimethoxine	-0.87
10A10	Sulfanilamide	-0.78
10A11	Balsalazide disodium salt	NA	Excluded: No flies observed
10B02	Sulfaquinoxaline sodium salt	NA	Excluded: No flies observed
10B03	Streptozotocin	-0.23
10B04	Metoprolol-(+)-tartrate salt	0.3
10B05	Flumethasone	0.39
10B06	Flecainide acetate	-0.21
10B07	Cefazolin sodium salt	1.28
10B08	Trimetozine	0.36
10B09	Folinic acid calcium salt	-0.54
10B10	Levonordefrin	0.36
10B11	Amprenavir	0.43
10C02	Bimatoprost	0.11
10C03	Sulfamethizole	-0.38
10C04	Medrysone	0.72
10C05	Flunixin meglumine	-0.1
10C06	Spiramycin	NA	Excluded: N=1
10C07	Glycopyrrolate bromide	0.27
10C08	Aprepitant	0.67
10C09	Monensin sodium salt	0.15
10C10	Isoetharine mesylate salt	0.47
10C11	Dronedarone hydrochloride	-0.13
10D02	Terazosin hydrochloride	-0.04
10D03	Phenazopyridine hydrochloride	0.09
10D04	Demeclocycline hydrochloride	NA	Excluded: N=1
10D05	Fenoprofen calcium salt dihydrate	0.48
10D06	Piperacillin sodium salt	1.21
10D07	Diethylstilbestrol	-0.07
10D08	Chlorotrianisene	0.71
10D09	Ribostamycin sulfate salt	0.15
10D10	Methacholine chloride	1.52
10D11	Pipenzolate bromide	0.08
10E02	Butamben	0.1
10E03	Sulfapyridine	0.71
10E04	Meclofenoxate hydrochloride	0.11	Females measured
10E05	Furaltadone hydrochloride	-0.61
10E06	Ethoxyquin	0.17
10E07	Tinidazole	0.1
10E08	Guanadrel sulfate	0.16
10E09	Vidarabine	-0.64
10E10	Sulfameter	0.15
10E11	Isopropamide iodide	0.29
10F02	Alclometasone dipropionate	-0.05
10F03	Leflunomide	0.05
10F04	(D-) Norgestrel	-0.39
10F05	Fluocinonide	0.45
10F06	Sulfamethazine sodium salt	0.78
10F07	Guaifenesin	-0.01
10F08	Alexidine dihydrochloride	0.02
10F09	Alogliptin benzoate	-0.13
10F10	Zomepirac sodium salt	0.11
10F11	Cinoxacin	-0.44
10G02	Clobetasol propionate	-0.26
10G03	Podophyllotoxin	-0.1
10G04	Clofibric acid	0.48
10G05	Bendroflumethiazide	0.2
10G06	Dicumarol	-0.05
10G07	Methimazole	0	Females measured
10G08	Merbromin disodium salt	0.07
10G09	Hexylcaine hydrochloride	1.06
10G10	Drofenine hydrochloride	0.59
10G11	Cycloheximide	0.67
10H02	(R) Naproxen sodium salt	-0.18
10H03	Propidium iodide	-0.19
10H04	Cloperastine hydrochloride	0
10H05	Eprosartan mesylate	1.44
10H06	Isocarboxazid	1.11
10H07	Lithocholic acid	-0.2
10H08	Methotrimeprazine maleate salt	0.28
10H09	Dienestrol	0.37
10H10	Pridinol methanesulfonate salt	0.22
10H11	Amrinone	0.1
11A02	Carbinoxamine maleate salt	0.42
11A03	Methazolamide	0.15
11A04	Pyrithyldione	0.56
11A05	Spectinomycin dihydrochloride	-0.96
11A06	Piromidic acid	-0.61
11A07	Trimipramine maleate salt	-0.04	Females measured
11A08	Chloropyramine hydrochloride	-0.48
11A09	Furazolidone	-1.4
11A10	Dichlorphenamide	-0.16
11A11	Sulconazole nitrate	-0.13
11B02	Auranofin	-0.46
11B03	Cromolyn disodium salt	-0.28
11B04	Bucladesine sodium salt	-0.3
11B05	Cefsulodin sodium salt	-0.19
11B06	Fosfosal	0.52
11B07	Suprofen	0.12
11B08	Deflazacort	0.15
11B09	Nadolol	0.19
11B10	Moxalactam disodium salt	-0.11
11B11	Aminophylline	-0.03
11C02	Azlocillin sodium salt	0.58
11C03	Clidinium bromide	-0.1
11C04	Sulfamonomethoxine	0.16
11C05	Benzthiazide	-0.04
11C06	Trichlormethiazide	-0.36
11C07	Oxolamine citrate salt	-0.06
11C08	Propantheline bromide	0.3
11C09	Viloxazine hydrochloride	-0.31
11C10	Dimethadione	-1.26
11C11	Ethaverine hydrochloride	-0.44
11D02	Butacaine	-0.81
11D03	Cefoxitin sodium salt	-1.13
11D04	Nebularine	-0.4
11D05	Novobiocin sodium salt	0.2
11D06	Zolmitriptan	-1.19
11D07	Indoprofen	0.27
11D08	Carbenoxolone disodium salt	-0.33
11D09	Iocetamic acid	-0.98
11D10	Ganciclovir	0
11D11	Ethopropazine hydrochloride	-0.32
11E02	Olanzapine	-0.27
11E03	Trimeprazine tartrate	-0.05
11E04	Nafcillin sodium salt monohydrate	-0.36
11E05	Procyclidine hydrochloride	-0.51
11E06	Amiprilose hydrochloride	-0.08
11E07	Mestranol	-0.32
11E08	(-) Levobunolol hydrochloride	-0.44
11E09	Iodixanol	0.12
11E10	Clinafloxacin	0.02
11E11	Equilin	-0.48
11F02	Paroxetine hydrochloride	-0.32
11F03	Nylidrin	0.55
11F04	Liothyronine	0.58
11F05	Roxithromycin	NA	Excluded: N=1
11F06	Beclomethasone dipropionate	-0.42
11F07	Tolmetin sodium salt dihydrate	0.21
11F08	(+) Levobunolol hydrochloride	0.64
11F09	Doxazosin mesylate	0.81
11F10	Fluvastatin sodium salt	-0.7
11F11	Octoclothepin maleate salt	0.44
11G02	Gabapentin	0.1	Females measured
11G03	Raloxifene hydrochloride	-2.29
11G04	Ciclesonide	-0.22
11G05	Aclidinium bromide	0.23
11G06	Simvastatin	0.14
11G07	Azacytidine-5	-0.13
11G08	Paromomycin sulfate	0.19
11G09	Acetaminophen	-0.73
11G10	Phthalylsulfathiazole	0.23
11G11	Luteolin	0.27
11H02	Iopamidol	0.45
11H03	Iopromide	0.48
11H04	Theophylline monohydrate	-0.16
11H05	Theobromine	0.45
11H06	Reserpine	-0.49
11H07	Bicalutamide	0.07
11H08	Scopolamine hydrochloride	0.6
11H09	Ioversol	0
11H10	Rabeprazole sodium salt	-0.25
11H11	Carbachol chloride	-0.56
12A02	Niacin	0.89
12A03	Bemegride	-0.74
12A04	Digoxigenin	-0.16
12A05	Meglumine	0.16
12A06	Dolasetron mesilate	-0.44
12A07	Clioquinol	NA	Excluded: No flies observed
12A08	Oxybenzone	0.15
12A09	Promethazine hydrochloride	0
12A10	Diacerein	-0.3
12A11	Esmolol hydrochloride	-0.62
12B02	Cortisol acetate	0.67
12B03	Flubendazol	-0.66
12B04	Felbinac	0.22
12B05	Butylparaben	-1.54
12B06	Aminohippuric acid	NA	Excluded: N=1
12B07	N-Acetyl-L-leucine	-0.48
12B08	Pipemidic acid	0.6
12B09	Dioxybenzone	-1.21
12B10	Adrenosterone	-0.41
12B11	Methylatropine nitrate	-0.68
12C02	Hymecromone	-0.76
12C03	Abacavir sulfate	-1.06
12C04	Diloxanide furoate	-0.67
12C05	Metyrapone	-1.13
12C06	Urapidil hydrochloride	-1.02
12C07	Fluspirilene	-1.02
12C08	(S,+) Ibuprofen	-0.64
12C09	Ethynodiol diacetate	-0.72
12C10	Nabumetone	-1.41	Females measured
12C11	Nisoxetine hydrochloride	-1.09
12D02	(+) Isoproterenol-(+)-bitartrate salt	-0.11
12D03	Monobenzone	-0.48
12D04	o-Sulfanilamide	-0.15
12D05	Estrone	-0.44
12D06	Lorglumide sodium salt	0.13
12D07	Nitrendipine	0.26
12D08	Flurbiprofen	-0.88
12D09	Nimodipine	0.17
12D10	Bacitracin	-0.69
12D11	Gemifloxacin mesylate	-0.94
12E02	Nizatidine	0.11
12E03	Thioperamide maleate	-1.31
12E04	Xamoterol hemifumarate	0.29	Females measured
12E05	Posaconazole hydrate	-0.37
12E06	Thonzonium bromide	-0.07
12E07	Idazoxan hydrochloride	0.63
12E08	Quinapril hydrochloride	0.35	Females measured
12E09	Nilutamide	0.12
12E10	Ketorolac tromethamine	0.51
12E11	Protriptyline hydrochloride	-0.56
12F02	Propofol	-0.28
12F03	(S,-) Eticlopride hydrochloride	0.54
12F04	Primidone	0.73
12F05	Flucytosine	-0.63
12F06	Paliperidone	1.86
12F07	Bephenium hydroxynaphthoate	0.63
12F08	Dehydroisoandosterone 3-acetate	0.85
12F09	Benserazide hydrochloride	0.85
12F10	Iodipamide	0.65
12F11	Allopurinol	-0.83
12G02	Pentetic acid	-0.19
12G03	Bretylium tosylate	-1.11
12G04	Pralidoxime chloride	0.01
12G05	Phenoxybenzamine hydrochloride	-0.52
12G06	Salmeterol	0.5
12G07	Altretamine	0.23
12G08	Prazosin hydrochloride	0.36
12G09	Timolol maleate salt	-0.14
12G10	Octopamine hydrochloride	-0.46
12G11	Stavudine	0.75
12H02	Crotamiton	-0.46
12H03	Toremifene	-0.3
12H04	(R,+) Atenolol	1.26
12H05	Tyloxapol	0.08
12H06	Florfenicol	0.99
12H07	Megestrol acetate	-1.14
12H08	Deoxycorticosterone	0.37
12H09	Urosiol	0.25	Females measured
12H10	Proparacaine hydrochloride	0.02
12H11	Aminocaproic acid	0.52
13A02	Denatonium benzoate	0.88
13A03	Canrenone	0.41
13A04	Enilconazole	0.53
13A05	Methacycline hydrochloride	0.02
13A06	Floxuridine	0.52
13A07	Sotalol hydrochloride	1.22
13A08	Gestrinone	1.57
13A09	Decamethonium bromide	1.35
13A10	Darifenacin hydrobromide	0.73
13A11	Indatraline hydrochloride	0.97
13B02	Remoxipride hydrochloride	-0.47
13B03	Rosuvastatin	1.51
13B04	Pirlindole mesylate	1.5
13B05	Pronethalol hydrochloride	-0.25
13B06	Naftopidil dihydrochloride	1.61
13B07	Tracazolate hydrochloride	1.08
13B08	Zardaverine	-0.28
13B09	Memantine hydrochloride	0.83
13B10	Ozagrel hydrochloride	0.34
13B11	Piribedil	1.14
13C02	Nitrocaramiphen hydrochloride	0.14
13C03	Nandrolone	1.39
13C04	Dimaprit dihydrochloride	0.81
13C05	Oxfendazole	0.44
13C06	Guaiacol	0.21
13C07	Capecitabine	1.12	Females measured
13C08	Pramipexole dihydrochloride	0.1
13C09	Norgestimate	0.88
13C10	Chlormadinone acetate	-0.03
13C11	Phenylbutazone	0.33
13D02	Gliquidone	1.43
13D03	Pizotifen malate	-0.56
13D04	Ribavirin	-0.94
13D05	Cyclopenthiazide	0.15
13D06	Fluvoxamine maleate	1.22	Females measured
13D07	Prothionamide	1.4
13D08	Fluticasone propionate	0.77
13D09	Zuclopenthixol dihydrochloride	0.02
13D10	Proguanil hydrochloride	1.08
13D11	Lymecycline	1.1
13E02	Alfadolone acetate	-0.28
13E03	Alfaxalone	0.88
13E04	Azapropazone	0.5
13E05	Meptazinol hydrochloride	0.09
13E06	Apramycin	0.5
13E07	Darunavir	0.04	Females measured
13E08	Fursultiamine hydrochloride	0.57
13E09	Gabexate mesilate	1.09	Females measured
13E10	Pivampicillin	-0.02
13E11	Lodoxamide	0.96
13F02	Flucloxacillin sodium	-0.73
13F03	Trapidil	1.17
13F04	Deptropine citrate	0.58
13F05	Sertraline	1.06
13F06	Ethamsylate diethylammonium salt	0.13
13F07	Moxonidine	-0.03
13F08	Etilefrine hydrochloride	1.27
13F09	Alprostadil	-0.5
13F10	Tribenoside	1.18	Females measured
13F11	Rimexolone	NA	Excluded: No flies observed
13G02	Isradipine	-1.05
13G03	Nifekalant	-0.84
13G04	Isometheptene mucate	-0.21
13G05	Nifurtimox	-0.95
13G06	Letrozole	-0.41
13G07	Levofloxacin	0.53
13G08	Tocainide hydrochloride	0.09	Females measured
13G09	Benzathine benzylpenicillin	-0.01
13G10	Risperidone	1.29
13G11	Torsemide	0.82
13H02	Halofantrine hydrochloride	-0.08
13H03	Articaine hydrochloride	-0.33
13H04	Nomegestrol acetate	0.15
13H05	Pancuronium bromide	0.79
13H06	Molindone hydrochloride	0.63
13H07	Alcuronium chloride	0.96
13H08	Zalcitabine	-0.33
13H09	Methyldopate hydrochloride	0
13H10	Levocabastine hydrochloride	0.2
13H11	Pyrvinium pamoate	0.56
14A02	Etomidate	0.31
14A03	Tridihexethyl chloride	0.06
14A04	Penbutolol sulfate	-0.45
14A05	Prednicarbate	0.29
14A06	Sertaconazole nitrate	-0.4
14A07	Repaglinide	-1.02
14A08	Piretanide	0.4
14A09	Piperacetazine	-0.5
14A10	Oxyphenbutazone	0.3
14A11	Quinethazone	-0.17
14B02	Moricizine hydrochloride	-0.2
14B03	Iopanoic acid	0.4
14B04	Pivmecillinam hydrochloride	-0.19
14B05	Levopropoxyphene napsylate	-0.23
14B06	Piperidolate hydrochloride	-0.71
14B07	Trifluridine	-0.03
14B08	Oxprenolol hydrochloride	0.26
14B09	Ondansetron hydrochloride	0.77
14B10	Propoxycaine hydrochloride	1.06
14B11	Oxaprozin	-0.71
14C02	Phensuximide	-0.36
14C03	Ioxaglic acid	0.32
14C04	Naftifine hydrochloride	-0.18
14C05	Meprylcaine hydrochloride	0.3
14C06	Milrinone	0.56
14C07	Methantheline bromide	0.05
14C08	Ticarcillin sodium	0.97
14C09	Thiethylperazine maleate	-0.38
14C10	Mesalamine	-0.57
14C11	Vorinostat	-0.97
14D02	Imidurea	0.38
14D03	Lansoprazole	-0.1
14D04	Bethanechol chloride	-1.17
14D05	Cyproterone acetate	0.06
14D06	(R) Propranolol hydrochloride	0.07
14D07	Ciprofibrate	0.32
14D08	Formestane	-1.2
14D09	Benzylpenicillin sodium	0.04
14D10	Methicillin sodium	-0.66
14D11	Methiazole	0.36
14E02	(S)-(-)-Propranolol hydrochloride	1.04
14E03	(-) Eseroline fumarate salt	0.64
14E04	Isosorbide mononitrate	0.1
14E05	Levalbuterol hydrochloride	-0.92
14E06	Topiramate	-0.16
14E07	D-cycloserine	2.85
14E08	Nelarabine	0.64
14E09	Synephrine	1.05
14E10	(S,-) Cycloserine	-0.39
14E11	Homosalate	1.17
14F02	Spaglumic acid	0.75
14F03	Ranolazine	0.71
14F04	Misoprostol	-1.2
14F05	Sulfadoxine	-0.98
14F06	Cyclopentolate hydrochloride	0.85
14F07	Estriol	-0.97
14F08	(-) Isoproterenol hydrochloride	-0.14
14F09	Sarafloxacin	-0.35
14F10	Nialamide	0.16
14F11	Toltrazuril	0.21
14G02	Perindopril	0.34
14G03	Fexofenadine hydrochloride	-0.4
14G04	Aminosalicylic acid	-0.28
14G05	Clonixin lysinate	0.28
14G06	Verteporfin	1.72
14G07	Meropenem	0.79
14G08	Ramipril	-0.11
14G09	Mephenytoin	-1.17
14G10	Rifabutin	0.27
14G11	Parbendazole	0.57
14H02	Mecamylamine hydrochloride	0.39
14H03	Procarbazine hydrochloride	NA	Excluded: N=1
14H04	Marbofloxacin	-0.2
14H05	Saquinavir mesylate	-0.82
14H06	Ronidazole	0.04
14H07	Dorzolamide hydrochloride	0.19
14H08	Azaperone	0.19	Females measured
14H09	Cefepime hydrochloride	-0.24
14H10	Clocortolone pivalate	-0.42
14H11	Nadifloxacin	0.19
15A02	Buspirone hydrochloride	1.23
15A03	Anastrozole	-0.91
15A04	Doxycycline hydrochloride	-1.12
15A05	Sulbactam	-0.17
15A06	Fleroxacin	0.99
15A07	Clavulanate potassium salt	-0.63
15A08	Valproic acid	0.66
15A09	Mepivacaine hydrochloride	0.17
15A10	Rifaximin	-1.12
15A11	Estradiol Valerate	-0.07
15B02	Acetylcysteine	-0.13
15B03	Melengestrol acetate	1.18
15B04	Bromhexine hydrochloride	-0.05
15B05	Anethole-trithione	0.1
15B06	Amcinonide	0.23
15B07	Caffeine	-0.28
15B08	Carvedilol	0.12
15B09	Methenamine	-0.9
15B10	Phentermine hydrochloride	-0.37
15B11	Diclazuril	0.05
15C02	Famciclovir	0.17
15C03	Dopamine hydrochloride	-0.18
15C04	Cefdinir	0.31
15C05	Carprofen	0.16
15C06	Celecoxib	-0.03
15C07	Candesartan	0.56
15C08	Fludarabine	-0.18
15C09	Cladribine	0.3
15C10	Vardenafil	-0.55
15C11	Fluconazole	-0.62
15D02	5-fluorouracil	0.48
15D03	Coenzyme M	0.14
15D04	Mitotane	1.07
15D05	Ambrisentan	0.01
15D06	Triclosan	0.53
15D07	Enoxacin	-0.05
15D08	Olopatadine hydrochloride	1.39
15D09	Granisetron	0.8
15D10	Anthralin	1.31
15D11	Lamotrigine	0.39
15E02	Clofibrate	0.23
15E03	Dexrazoxane hydrochloride	-0.46
15E04	Aripiprazole	-0.91
15E05	Ethinylestradiol	0.4
15E06	Fluocinolone acetonide	-0.99
15E07	Sparfloxacin	-0.04
15E08	Desloratadine	0.93
15E09	Clarithromycin	0.03
15E10	Tripelennamine hydrochloride	0.57
15E11	Tulobuterol hydrochloride	0.04
15F02	Topotecan	NA	Excluded: No flies observed
15F03	Atorvastatin	-1.91
15F04	Azithromycin	0.37
15F05	Ibudilast	-0.33
15F06	Losartan	-0.24
15F07	Benztropine mesylate	1.02
15F08	Vecuronium bromide	0.48
15F09	Telmisartan	0.42
15F10	Nalmefene hydrochloride	-0.32
15F11	Bifonazole	-0.76
15G02	Gatifloxacin	1.08
15G03	Bosentan	-0.89
15G04	Gemcitabine	NA	Excluded: No flies observed
15G05	Olmesartan	-0.51
15G06	Racepinephrine hydrochloride	0.15
15G07	Montelukast	-0.55
15G08	Docetaxel	-0.69
15G09	Cilnidipine	0.92
15G10	Imiquimod	-0.69
15G11	Fosinopril	-0.17
15H02	Imatinib	-0.58
15H03	Moxifloxacin	0.07
15H04	Formoterol fumarate	-0.25
15H05	Rufloxacin	-0.8
15H06	Pravastatin	0.06
15H07	Rosiglitazone hydrochloride	-0.22
15H08	Rivastigmine	0.09
15H09	Sildenafil	-0.36
15H10	Acetylsalicylic acid	-0.37
15H11	Hexachlorophene	-0.7
16A02	Nelfinavir mesylate	-0.82
16A03	Silodosin	0.41
16A04	Trimebutine	0.56
16A05	Nevirapine	0.04
16A06	Doxapram hydrochloride	0.52
16A07	Amlexanox	1.08
16A08	Amorolfine hydrochloride	0.52
16A09	Enrofloxacin	-0.28
16A10	Ubenimex	0.08
16A11	Troxipide	0.81
16B02	Ipriflavone	0.23
16B03	Ezetimibe	0.24
16B04	Rizatriptan benzoate	0
16B05	Tegaserod maleate	0.24
16B06	Pantoprazole sodium	-0.02
16B07	Tegafur	0.25
16B08	Tolcapone	-0.06
16B09	Altrenogest	0.3
16B10	Felbamate	0.09
16B11	Estramustine	0.04
16C02	(R)-Duloxetine hydrochloride	-0.56
16C03	Donepezil hydrochloride	-0.06
16C04	Danthron	-0.15
16C05	Nitazoxanide	-0.52
16C06	Nateglinide	0.54
16C07	Avobenzone	-0.14
16C08	Algestone acetophenide	0.54
16C09	Actarit	0.31
16C10	Ethoxzolamide	-0.1
16C11	Azatadine maleate	0.69
16D02	Aminacrine	0.2
16D03	Pidotimod	-0.72
16D04	Benidipine hydrochloride	0.37
16D05	Perospirone hydrochloride	-0.12
16D06	Cefpiramide	0.13
16D07	Fenoldopam	0.73
16D08	Adapalene	0.83
16D09	Diatrizoic acid dihydrate	-0.15
16D10	Dofetilide	0.49
16D11	Phenprobamate	NA	Excluded: Technical reasons
16E02	Cefuroxime axetil	-0.23
16E03	Anagrelide	0.5
16E04	Clopidogrel	-0.03
16E05	Benzoxiquine	0.59
16E06	Phenothiazine	0.88
16E07	Enalaprilat dihydrate	0.64
16E08	Pregabalin	-0.22
16E09	Dolutegravir	-0.31
16E10	Zoledronic acid hydrate	0.66
16E11	Cefpodoxime proxetil	0.35
16F02	Irbesartan	NA	Excluded: N=1
16F03	Indinavir sulfate	-0.85
16F04	Terbinafine	0.26
16F05	Histamine dihydrochloride	-0.08
16F06	Rasagiline	-0.21
16F07	Flumethasone pivalate	0.12
16F08	Lofepramine	0.11
16F09	Valdecoxib	-0.28
16F10	Besifloxacin hydrochloride	0
16F11	Ritonavir	-0.76
16G02	Epirubicin hydrochloride	-0.1
16G03	Loteprednol etabonate	0.12
16G04	Tolterodine tartrate	-0.38
16G05	Lomerizine dihydrochloride	0.09
16G06	Ampiroxicam	-0.17
16G07	Alosetron hydrochloride	-0.2
16G08	Risedronic acid monohydrate	-0.57
16G09	Palonosetron hydrochloride	-0.07
16G10	Oxymetholone	0.36
16G11	Latanoprost	-0.25
16H02	Cisatracurium besylate	0.6
16H03	Pemetrexed disodium	-0.01
16H04	Raltitrexed	-0.36
16H05	Ceftibuten	-0.96
16H06	Valsartan	-0.76
16H07	Milnacipran hydrochloride	0.58
16H08	Triclabendazole	-0.12
16H09	Brimonidine L-tartrate	0.46
16H10	Desonide	0.53
16H11	Cefprozil	-0.8
17A02	Allopurinol	0.43
17A03	Phenyl salicylate	0.69
17A04	Ampicillin sodium salt	1.64
17A05	Flupentixol dihydrochloride cis-(Z)	0.01
17A06	Cephalexin monohydrate	0.26
17A07	Cholecalciferol	0.92
17A08	Methylene blue	0.53
17A09	Gramicidin	-0.08
17A10	Levocarnitine	0.4
17A11	DO 897/99	0.26
17B02	Carbenicillin disodium salt	1.21
17B03	Ebselen	0.76
17B04	Cefamandole sodium salt	0.82
17B05	Rolipram	1.11
17B06	Tiletamine hydrochloride	0.01
17B07	Netilmicin sulfate	1.17
17B08	Loracarbef	0.04
17B09	Cyclacillin	-0.27
17B10	Thimerosal	0.31
17B11	Clindamycin Phosphate	1.42
17C02	Lapatinib	-0.98
17C03	Clodronate disodium	0.82
17C04	Mevastatin	0.84
17C05	Entecavir	0.53
17C06	Cyclophosphamide	0.97
17C07	Quinine ethyl carbonate	0.7
17C08	Edaravone	0.38
17C09	Timonacic	0.33
17C10	Tioxolone	1
17C11	Metacetamol	-0.21
17D02	Efaroxan hydrochloride	0.67
17D03	Cyromazine	NA	Excluded: No flies observed
17D04	Oxiglutatione	2.22
17D05	Bucetin	0.21
17D06	Oxeladin citrate	0.3
17D07	Dichlorisone acetate	-0.02
17D08	D-phenylalanine	1.03
17D09	Flopropione	-0.13
17D10	Chromocarb	1.01
17D11	Betamipron	0.68
17E02	Exalamide	0.25
17E03	Anisindione	1.29
17E04	Ancitabine hydrochloride	1.16
17E05	Acetaminosalol	-0.83
17E06	Tolperisone hydrochloride	0.73
17E07	Broxyquinoline	0.2
17E08	Ethacridine lactate	0.47
17E09	Clofoctol	-0.19
17E10	D-Pantethine	0.4
17E11	Cepharanthine	1.28
17F02	Cyclandelate	-0.59
17F03	Prasterone	0.37
17F04	Beclamide	0.44
17F05	Deferiprone	0.21
17F06	Orotic acid	1.3
17F07	Isaxonine	0.18
17F08	Proflavine hemisulfate	0.92
17F09	Climbazole	-0.48
17F10	Moguisteine	1.83
17F11	Nefiracetam	0.55
17G02	Erdosteine	-0.37
17G03	Loxoprofen	0.34
17G04	Acedoben	-0.18
17G05	Dimetridazole	0.57
17G06	Nikethamide	0.97
17G07	Paroxypropione	0.76
17G08	Nitroxoline	0.83
17G09	Mexenone	-0.56
17G10	Sulfacarbamide	1.57
17G11	Ethenzamide	0.42
17H02	Piperonyl butoxide	0.26
17H03	Eprobemide	0.51
17H04	Tioguanine	1.53
17H05	Trehalose dihydrate	1.07
17H06	Amezinium metilsulfate	-0.33
17H07	Allylestrenol	-0.51
17H08	Carazolol	0.96
17H09	Benactyzine hydrochloride	1.64
17H10	Brivudine	-0.25
17H11	Sulfisomidine	0.08
18A02	Epalrestat	0.03
18A03	Cefcapene pivoxil hydrochloride monohydrate	0.8
18A04	Ceftezole	0.37
18A05	Carbazochrome	0.64
18A06	Ivabradine hydrochloride	1.35
18A07	Oxiracetam	-0.49
18A08	Zaltoprofen	-0.54
18A09	Cianidanol	NA	Excluded: N=1
18A10	Sulbenicillin sodium salt	-0.46
18A11	Carbazochrome sodium sulfonate	NA	Excluded: Technical reasons
18B02	Lobenzarit disodium	-0.03
18B03	Dalfampridine	1.09
18B04	L-Tryptophan	0.08
18B05	Fenclozic acid	0.4
18B06	Exifone	0.56
18B07	Phenolphthalein	0.87
18B08	Quatacaine	0.65
18B09	Eperisone Hydrochloride	NA	Excluded: N=1
18B10	Prosultiamine	0.89
18B11	Tiaramide Hydrochloride	0.12
18C02	Bendazac	-0.71
18C03	Bithionol	-0.04
18C04	Methandrostenolone	0.67
18C05	(R)-Tamsulosin hydrochloride	0.46
18C06	Fasudil Hydrochloride	-0.18
18C07	Acetyl-L-glutamine	-0.87
18C08	Tulobuterol Hydrochloride	-0.47
18C09	Delapril Hydrochloride	-0.99	Females measured
18C10	Suplatast Tosylate	0.6
18C11	Manidipine Dihydrochloride	0.46
18D02	Ecabet sodium	0.02
18D03	Prifinium Bromide	0.7
18D04	Trandolapril	1.58
18D05	Benziodarone	-0.09
18D06	Azaribine	0.41
18D07	Mebanazine	0.05
18D08	Acetanilide	-0.93
18D09	Fudosteine	0.64
18D10	Mosapride	-0.13
18D11	Inosine	1.04
18E02	Dichlorophen	NA	Excluded: N=1
18E03	Glutathione	-0.52
18E04	Valethamate bromide	0.33	Females measured
18E05	Ebastine	0.37
18E06	Pirfenidone	0.54
18E07	Chlorquinaldol	0.31
18E08	Cypermethrin	NA	Excluded: N=1
18E09	Phenothrin	1.26
18E10	Chloramine-T hydrate	-0.48
18E11	Tolonium chloride	0.07
18F02	Abemaciclib	-0.25
18F03	Clopidol	NA	Excluded: Technical reasons
18F04	Phthalylsulfacetamide	0.14
18F05	Cresopirine	0.36
18F06	Rufinamide	0.69
18F07	Tinoridine hydrochloride	0.44
18F08	Chlormidazole	0.71
18F09	Indometacin farnesil	-1.03
18F10	Bosutinib	0.2
18F11	Tiagabine hydrochloride	0.38
18G02	Mizoribine	0.2
18G03	Imidapril hydrochloride	-0.55
18G04	Cefsulodin Sodium Salt Hydrate	-0.78
18G05	Malotilate	0.14
18G06	Artesunate	0.03
18G07	Gestodene	0.62
18G08	Stiripentol	-0.07
18G09	Safinamide	1.26
18G10	Cephradine monohydrate	0.21
18G11	Doripenem monohydrate	0.21
18H02	Fipronil	NA	Excluded: No flies observed
18H03	Cefpirome sulfate	-0.64
18H04	Ufenamate	0.7
18H05	Benzarone	0.62
18H06	Bergenin	-0.18
18H07	Nepafenac	-0.1
18H08	Voglibose	NA	Excluded: N=1
18H09	Arotinolol hydrochloride	-0.16
18H10	Clevidipine	-0.4
18H11	Artenimol	-1.18
19A02	Befunolol	0.74
19A03	Eletriptan	1.28
19A04	Pirprofen	0.06
19A05	Tripamide	0.39
19A06	Zanamivir	-0.49
19A07	Alclofenac	-0.48
19A08	Angiotensin II (Human) Trifluoroacetic acid salt	-0.46
19A09	Anisotropine Methylbromide	1.68
19A10	Barnidipine Hydrochloride	0.26
19A11	Benzylhydrochlorothiazide	0.85
19B02	Budralazine	0.88
19B03	Bunazosin hydrochloride	-0.91
19B04	Chlorpromazine Sulfoxide	-1.03
19B05	Cycotiamine	1.2
19B06	Fenclofenac	0.29
19B07	Flurbiprofen axetil	0.86
19B08	Ibuprofen Piconol	-0.13
19B09	Pilsicainide Hydrochloride	0.5
19B10	Tacrolimus Monohydrate	0.43
19B11	Tandospirone	-1.06
19C02	Kanamycin B	-0.67
19C03	Mitomycin C	-0.79
19C04	Nafamostat Mesylate	0.37
19C05	Bisbentiamine	-0.14
19C06	Camostat mesylate	1.41
19C07	Ticagrelor	0.52
19C08	Feprazone	1.02
19C09	Lanoconazole	-1.15
19C10	Lumiracoxib	0.14
19C11	Oxyphenisatin	0.2
19D02	Prasugrel	0.99
19D03	Ramosetron hydrochloride	0.64
19D04	Seratrodast	0.92	Females measured
19D05	Sofalcone	0.71
19D06	Sarpogrelate hydrochloride	0.36
19D07	Sapropterin dihydrochloride	-0.05
19D08	Mibefradil hydrochloride	1.06
19D09	Midecamycin	0.5
19D10	Thyrotropin-Releasing Hormone	-0.54
19D11	Cyclofenil	-0.22
19E02	Temocapril hydrochloride	0.25
19E03	Flosequinan	0.51
19E04	Etravirine	0.32
19E05	Empagliflozin	0.28
19E06	Crisaborole	0.68
19E07	Avanafil	2.1
19E08	Salinomycin sodium	1.58
19E09	Enocitabine	1.79
19E10	Dilevalol	0.02
19E11	Repirinast	-0.4
19F02	Ebrotidine	0.3
19F03	Nedocromil sodium	0.54
19F04	Frovatriptan succinate	0.29	Females measured
19F05	Vonoprazan	0.68
19F06	Azasetron hydrochloride	0.74
19F07	Buformin	-0.89
19F08	Nilotinib	0.32
19F09	Lomitapide	0.39
19F10	Rimonabant	0.18
19F11	Flupirtine	0.83
19G02	Cinacalcet hydrochloride	0.63	Females measured
19G03	Ibufenac	-0.26
19G04	Mofezolac	-1.02
19G05	Hopantenate calcium	-0.16
19G06	Pyricarbate	0.24
19G07	Phenoxypropazine dihydrochloride	0.25
19G08	Valganciclovir hydrochloride	-0.36
19G09	Sobuzoxane	-1
19G10	Cefozopran hydrochloride	-0.43
19G11	Oseltamivir phosphate	0.65
19H02	Vandetanib	-0.54	Females measured
19H03	Bromfenac	-1.59
19H04	Acetyl spiramycin	1.77
19H05	Talampicillin hydrochloride	0.55
19H06	Cinepazide maleate	-0.25
19H07	Procaterol hydrochloride	0.35
19H08	Chicago sky blue 6B	-1.18
19H09	Etiroxate hydrochloride	-1.03
19H10	Hippuric acid	-0.19
19H11	Riboflavine	1.54
