## Supplementary material for "A drug repurposing screen reveals dopamine signaling as a critical pathway underlying potential therapeutics for the rare disease DPAGT1-CDG": S3 Table

### Sheet: Primary hits
Drug	Z-score
D-cycloserine	2.85
Melatonin	2.38
Oxiglutathione	2.22
Salinomycin sodium	2.1
Clenbuterol hydrochloride	2.09
Bumetanide	2.04
Propylthiouracil	2.04
Ethamivan	1.97
Tiratricol	1.9
Paliperidone	1.86
Prochlorperazine dimaleate	1.86
Moguisteine	1.83
Pheniramine maleate	1.82
Tolbutamide	1.82
Sulpiride	1.8
Dilevalol	1.79
Acetyl spiramycin	1.77
Triflusal	1.74
Valacyclovir hydrochloride	1.72
Verteporfin	1.72
Anisotropine Methylbromide	1.68
Spiramycin	1.65
Ampicillin sodium salt	1.64
Benactyzine hydrochloride	1.64
Tomoxetine hydrochloride	1.63
Antipyrine	1.62
Naftopidil dihydrochloride	1.61
Paclitaxel	1.6
Enocitabine	1.58
Nortriptyline hydrochloride	1.58
Trandolapril	1.58
Sulfacarbamide	1.57
Gestrinone	1.57
Heptaminol hydrochloride	1.54
Oxacillin sodium	1.54
Riboflavin	1.54
Tioguanine	1.53
Phenothrin	1.52
Antipyrine, 4-hydroxy	1.51
Methacholine chloride	1.51
Neostigmine bromide	1.51
Rosuvastatin	1.51
Nicotinamide	-1.51
Chlorhexidine	-1.53
Butylparaben	-1.54
Bromfenac	-1.59
Mirabegron	-1.6
Tenatoprazole	-1.68
Norfloxacin	-1.79
Labetalol hydrochloride	-1.89
Reboxetine mesylate	-1.89
Atorvastatin	-1.91
Selegiline hydrochloride	-2.05
Moclobemide	-2.09
Cefoperazone dihydrate	-2.27
Raloxifene hydrochloride	-2.29
Ranitidine	-2.33
Benfluorex	-2.92

### Sheet: Rescuing drugs
Drugs that rescued the DPAGT1 model
	Female Dose			Male Dose				Key:
Drug	Low	Medium	High	Low	Medium	High		* p<0.05
Antipyrine	37.7%***	ns	ns	22.97%*	ns	ns		** p<0.01
Tolmetin	ns	17.4%**	20.2%*	ns	12.7%*	ns		*** p<0.001
Prochlorperazine dimaleate	11.6%*	ns	ns	ns	ns	ns		Validated suppressor
Paliperidone	ns	ns	ns	ns	11.9%**	ns
Trifluoperazine	ns	11.8%*	ns	14.7%***	7.8%*	ns
Nomifensine	20.8%*	ns	ns	21%**	ns	ns
Benactyzine hydrochloride	ns	ns	49.3%**	ns	ns	ns
Neostigmine bromide	ns	ns	ns	ns	31%*	30.9%*
Pyridostigmine	ns	ns	ns	ns	28.8%**	ns
Edrophonium	ns	45.5%*	58.6%**	ns	ns	ns
Histamine	ns	ns	ns	ns	33%**	ns
Oxiglutatione	ns	ns	ns	ns	20.8%*	ns
Bumetanide	ns	ns	26.5%*	ns	25.3%*	35.8%*

### Sheet: Non-rescuing drugs
Drugs that did not rescue the DPAGT1 model
	Female Dose			Male Dose				Key:
Drug	Low	Medium	High	Low	Medium	High		* p<0.05
Glutathione	ns	ns	-13.4%*	ns	ns	ns		Validated enhancer
Ranitidine	-17.3%*	ns	-18.2%*	ns	-22.8%*	ns
Propylthiouracil	ns	ns	-23%*	ns	ns	ns
Drugs with no effect at any dose:
Triflusal
Antipyrine, 4-hydroxy
Aspirin
Celecoxib
Ibuprofen
Oxaprozin
Sulpiride
Methacholine chloride
Salbutamol
Amifampridine
Melatonin
Riboflavin
β-carotene
Ascorbic acid (Vit C)
Salinomycin sodium
Spiramycin
Ampicillin sodium salt
D-cycloserine
L-cycloserine
Clenbuterol hydrochloride
Nortriptyline hydrochloride

### Sheet: Categories of tested drugs
Category	Drug
NSAID/COX	Triflusal
	Antipyrine
	Antipyrine, 4-hydroxy
	Derived from primary screen:
	Tolmetin
	Aspirin		Key:
	Celecoxib		Validated suppressor
	Ibuprofen		Validated enhancer
	Oxaprozin
Dopaminergic	Prochlorperazine dimaleate
	Paliperidone
	Sulpiride
	Derived from primary screen:
	Trifluoperazine
	Nomifensine
Acetylcholine-related	Benactyzine hydrochloride
	Methacholine chloride
	Neostigmine bromide
	Derived from primary screen:
	Pyridostigmine
	Edrophonium
	Salbutamol
	Amifampridine
Antioxidants	Melatonin
	Oxiglutatione
	Riboflavin
	Derived from primary screen:
	Glutathione
	β-carotene
	Ascorbic acid (Vit C)
Histamine-related	Ranitidine
	Derived from primary screen:
	Histamine
Antibiotics	Salinomycin sodium
	Spiramycin
	Ampicillin sodium salt
NMDA-related	D-cycloserine
	Derived from primary screen:
	L-cycloserine
Epinephrine	Clenbuterol hydrochloride
	Nortriptyline hydrochloride
Other	Bumetanide
	Propylthiouracil

### Sheet: Compound sources, vehicles
Compound name	Source	Source ID	Vehicle	Doses used (Low, Medium, High)
Amifampridine	MedChemExpress	HY-14946	DMSO (0.05%)	1μM, 5μM, 25μM
Ampicillin sodium salt	Sigma-Aldrich	A9518	Water	1μM, 5μM, 25μM
Antipyrine	Sigma-Aldrich	10784	DMSO	1μM, 5μM, 25μM
Antipyrine, 4-hydroxy	Sigma-Aldrich	109428	DMSO	1μM, 5μM, 25μM
Ascorbic acid (Vit C)	Cayman Chemicals	14656	Water	1μM, 5μM, 25μM
Aspirin	Cayman Chemicals	70260	DMSO	1μM, 5μM, 25μM
Benactyzine hydrochloride	MedChemExpress	HY-B1542A	DMSO	1μM, 5μM, 25μM
Bumetanide	Cayman Chemicals	14630	DMSO	1μM, 5μM, 25μM
Celecoxib	Sigma-Aldrich	SML3031	DMSO	1μM, 5μM, 25μM
Clenbuterol hydrochloride	Cayman Chemicals	14985	DMSO	1μM, 5μM, 25μM
D-cycloserine	Cayman Chemicals	22194	PBS	1μM, 5μM, 25μM
Edrophonium	Cayman Chemicals	15928	PBS	1μM, 5μM, 25μM
Glutathione	Cayman Chemicals	10007461	Water	1μM, 5μM, 25μM
Histamine	Cayman Chemicals	33828	DMSO	1μM, 5μM, 25μM
Ibuprofen	Sigma-Aldrich	I110	DMSO	1μM, 5μM, 25μM
L-cycloserine	Cayman Chemicals	17780	PBS	1μM, 5μM, 25μM
Melatonin	Cayman Chemicals	14427	DMSO	1μM, 5μM, 25μM
Methacholine chloride	MedChemExpress	HY-A0083	DMSO	1μM, 5μM, 25μM
Neostigmine bromide	MedChemExpress	HY-B0423	DMSO	1μM, 5μM, 25μM
Nomifensine	Cayman Chemicals	29330	DMSO	1μM, 5μM, 25μM
Nortriptyline hydrochloride	MedChemExpress	HY-B1417	DMSO	1μM, 5μM, 25μM
Oxaprozin	Cayman Chemicals	15476	DMSO	1μM, 5μM, 25μM
Oxiglutatione	Cayman Chemicals	35825	PBS	1μM, 5μM, 25μM
Paliperidone	MedChemExpress, Prestwick	HY-A0019	0.2N HCl	1μM, 5μM, 25μM
Prochlorperazine dimaleate	Cayman Chemicals, Prestwick	20742	DMSO	1μM, 5μM, 7.5μM
Propylthiouracil	Cayman Chemicals	14069	DMSO	1μM, 5μM, 25μM
Pyridostigmine	Cayman Chemicals	23831	PBS	1μM, 5μM, 25μM
Ranitidine	Cayman Chemicals	16939	Water	1μM, 5μM, 25μM
Riboflavin	MedChemExpress	HY-B0456	DMSO	1μM, 5μM, 25μM
Salbutamol	Cayman Chemicals	21003	DMSO	1μM, 5μM, 25μM
Salinomycin sodium	MedChemExpress	HY-17439	DMSO	1μM, 5μM, 25μM
Spiramycin	Cayman Chemicals	20267	DMSO	1μM, 5μM, 25μM
Sulpiride	MedChemExpress, Prestwick	HY-B1019	DMSO	1μM, 5μM, 25μM
Tolmetin	Sigma-Aldrich	JN0004	Water	1μM, 5μM, 25μM
Trifluoperazine	Cayman Chemicals, Prestwick	15068	DMSO	1μM, 5μM, 25μM
Triflusal	Cayman Chemicals	30274	DMSO	1μM, 5μM, 25μM
β-carotene	Cayman Chemicals	16837	Corn Oil	1μM, 5μM, 25μM
