## Supplementary material for "A drug repurposing screen reveals dopamine signaling as a critical pathway underlying potential therapeutics for the rare disease DPAGT1-CDG": S3 Table

### Sheet: DA RNAi F
DPAGT1 model crosses
ID	Source	Gene	Avg %	% change Rep 1	% change Rep 2		% change eya composite-GAL4
25953	BDSC	ACE RNAi	0.040589	11.4%**	-0.0332278		3.8%**
101926KK	VDRC	ACE RNAi	0.115919	9.9%**	13.3%***		4.6%**
									Key
27511	BDSC	Black RNAi	0.0986551	6.9%**	12.9%***		8.2%***		* p<0.05
									** p<0.01
50619	BDSC	DAT RNAi	0.22853	28.4%****	17.3%****		6.7%***		*** p<0.001
31256	BDSC	DAT RNAi	0.0698036	12.5%**	0.0142318		0.0181588		**** p<0.0001
27030	BDSC	ddc RNAi	0.203401	29.3%*	11.3%***		0.0284685
51462	BDSC	ddc RNAi	0.119729	11.6%****	14.9%***		0.0250856
92640	BDSC	Dop1R1 null	-0.215235	-34.2%****	-8.8%*		0.0082007
84719	BDSC	Dop1R2 null	-0.0385968	-7.5%*	-0.00207085		0.034
84720	BDSC	Dop2R null	0.208045	26.5%****	15.1%**		0.033
86134	BDSC	Dop2R OE	-0.103048	-10.8%***	-29.3%****		10.8%***
36824	BDSC	Dop2R RNAi	0.265307	26.8%****	26.3%****		0.0614438
50621	BDSC	Dop2R RNAi	0.225666	19.7%****	25.5%****		0.0356755
31981	BDSC	DopEcR RNAi	0.158078	15.4%****	16.2%**		4.4%*
93710	BDSC	DopEcR RNAi	0.191308	16.1%****	22.2%****		0.010521
28612	BDSC	ebony RNAi	0.243097	26.1%****	22.6%****		7.3%****
25796	BDSC	ple RNAi	0.206304	19.9%***	21.3%****		0.0092397
65875	BDSC	ple RNAi	0.119991	12.7%****	11.3%***		0.00525075
26243	BDSC	speck RNAi	-0.0960127	-8.1%**	-11.1%***		0.010672
36726	BDSC	speck RNAi	-0.0892129	-8.2%**	-8.5%*		0.00506647
31257	BDSC	Vmat RNAi	0.113891	19.2%****	10.4%*		8.7%****
44471	BDSC	Vmat RNAi	0.069758	0.0357702	0.0360545		12.8%****
28682	BDSC	Ncc69 RNAi	0.132714	20.5%****	6%*		0.0259623
32382	BDSC	Pxt RNAi	0.180829	23.2%****	13%***		6.6%****
28934	BDSC	Pxt RNAi	0.10958	16.8%****	0.0509015		3.0%**
DPAGT1 model [Dop1R1+/-] cross
36824	BDSC	Dop2R RNAi	0.499773	48.0%****	52%****		N/A

### Sheet: DA RNAi M
DPAGT1 model crosses
ID	Source	Gene	Avg %	% change Rep 1	% change Rep 2		% change eya composite-GAL4
25953	BDSC	ACE RNAi	-0.040582	-0.0701773	-0.0109867		0.0297889
101926KK	VDRC	ACE RNAi	0.122424	13.3%**	11.2%**		-0.0159573
									Key
27511	BDSC	Black RNAi	-0.0135262	-0.0115938	-0.0154587		8.2%***		* p<0.05
									** p<0.01
50619	BDSC	DAT RNAi	0.190596	20.3%***	17.8%****		10%****		*** p<0.001
31256	BDSC	DAT RNAi	-0.0109901	0.0355278	-0.0575081		0.0180879		**** p<0.0001
27030	BDSC	ddc RNAi	0.041383	8.3%*	-0.001		4.3%*
51462	BDSC	ddc RNAi	0.0775375	9.2%**	0.042		-0.00882996
92640	BDSC	Dop1R1 null	-0.130731	-22%****	-0.0416404		-4.1%*
84719	BDSC	Dop1R2 null	-0.0081684	-0.0258109	0.00947406		-2.8%
84720	BDSC	Dop2R null	0.156415	19.3%***	12%*		-4.2%*
86134	BDSC	Dop2R OE	-0.12155	-12.4%**	-26.3%****		0.00929611
36824	BDSC	Dop2R RNAi	0.227744	27.2%****	18.4%****		0.0288795
50621	BDSC	Dop2R RNAi	0.139034	6.5%*	21.3%****		0.0427512
31981	BDSC	DopEcR RNAi	0.0985741	8%*	11.8%**		6.1%**
93710	BDSC	DopEcR RNAi	0.155132	14.7%****	16.3%****		-0.0291091
28612	BDSC	ebony RNAi	0.191158	20.9%****	17.4%****		0.0349333
25796	BDSC	ple RNAi	0.146709	11.5%*	17.9%****		0.0165709
65875	BDSC	ple RNAi	0.064763	7.1%**	5.8%*		0.0112804
26243	BDSC	speck RNAi	-0.0951347	-8.4%***	-10.7%**		0.0298419
36726	BDSC	speck RNAi	-0.0844576	-8.6%*	-12.7%*		0.005984
31257	BDSC	Vmat RNAi	0.0439501	9.2%***	8.3%**		0.0208044
44471	BDSC	Vmat RNAi	0.0528491	0.0227604	-0.00452868		11.6%***
28682	BDSC	Ncc69 RNAi	0.054909	12.3%****	-0.0128264		5.1%**
32382	BDSC	Pxt RNAi	0.163333	21.6%****	11.1%**		6.9%***
28934	BDSC	Pxt RNAi	0.0332268	10.2%**	-0.0356133		-0.00145638
DPAGT1 model [Dop1R1+/-] cross
36824	BDSC	Dop2R RNAi	0.520208	55.3%****	48.8%****		N/A
